# Cell Storage Conditions Impact Single-Cell Proteomic Landscapes

**DOI:** 10.1101/2024.07.23.604834

**Authors:** Bora Onat, Amanda Momenzadeh, Ali Haghani, Yuming Jiang, Yang Song, Sarah J. Parker, Jesse G. Meyer

## Abstract

Single-cell transcriptomics (SCT) has revolutionized our understanding of cellular heterogeneity, yet the emergence of single-cell proteomics (SCP) promises a more functional view of cellular dynamics. A challenge is that not all mass spectrometry facilities can perform SCP, and not all labs have access to cell sorting equipment required for SCP, which together motivate an interest in sending bulk cell samples through the mail for sorting and SCP analysis. Shipping requires cell storage, which has an unknown impact on SCP results. This study investigates the impact of cell storage conditions on the proteomic landscape at the single-cell level utilizing a Data-Independent Acquisition (DIA) coupled with Parallel Accumulation Serial Fragmentation (diaPASEF). Three storage conditions were compared in 293T cells: (1) 37°C (control), (2) 4°C overnight, and (3) - 80°C storage followed by liquid nitrogen preservation. Either cold or frozen storage induced significant alterations in cell diameter, elongation, and proteome composition. By elucidating how cell storage conditions alter cellular morphology and proteome profiles, this study contributes foundational technical information about SCP sample preparation and data quality.
