## Supplementary material for "Cell Storage Conditions Impact Single-Cell Proteomic Landscapes": table s4

### Sheet: _80_37_pathways
Column1	Gene_set	Term	Genes	Overlap	Adjusted P-value	Odds Ratio	Combined Score	neg_log10(adj.pval)
0	GO_Biological_Process_2023	Cytoplasmic Translation (GO:0002181)	RPL5;RPL31;RPS5;RPL22;RPL11;RPL10A;RPL8;RPL18A;RPL37A;RACK1;RPLP2;RPL15;RPL29;RPS27A	14/93	4.01601e-13	32.7931	1162.39	12.3962
1	GO_Biological_Process_2023	Peptide Biosynthetic Process (GO:0043043)	RPL5;HARS1;RPL31;RPS5;RPL22;RPL11;RPL8;RPL10A;RPL18A;RPL37A;RPLP2;DMD;RPL15;RPL29;RPS27A	15/158	1.9392e-11	19.5303	603.012	10.7124
2	GO_Biological_Process_2023	Macromolecule Biosynthetic Process (GO:0009059)	RPL5;HARS1;RPL31;RPS5;RPL22;RPL11;RPL8;RPL10A;RPL18A;RPL37A;RPLP2;RPL15;RPL29;RPS27A	14/183	1.86919e-09	15.2596	395.253	8.72835
3	GO_Biological_Process_2023	Translation (GO:0006412)	RPL5;HARS1;RPL31;RPS5;RPL22;RPL11;RPL8;RPL10A;RPL18A;RPL37A;RACK1;RPLP2;RPL15;RPL29;RPS27A	15/234	3.00996e-09	12.7035	319.339	8.52144
4	GO_Biological_Process_2023	Gene Expression (GO:0010467)	RPL5;HARS1;RPL31;RPS5;RPL22;RPL11;RPL8;RPL10A;RPL18A;RPL37A;RPLP2;RPL15;RPL29;RPS27A	14/296	6.4926e-07	9.09253	177.675	6.18758
5	GO_Molecular_Function_2023	RNA Binding (GO:0003723)	RPL5;KHDRBS1;RPL31;RPL11;NOLC1;HSPB1;SNU13;TXN;SRP14;RPL8;RPL10A;AKAP1;FXR1;RO60;RPL18A;TRIM28;C1QBP;RACK1;CPNE3;RPL15;RPS27A;DSP;HSPA8;RBM14;FUS;PRMT1;RPS5;NONO;RPL22;EDF1;DEK;TBCA;LSM5;LSM3;H1-4;PSMA6;EWSR1;RPL37A;HNRNPC;RPL29;PFN1;PPIB;MAPRE1;EIF4G3;SNRPB	45/1411	2.90083e-19	8.02463	385.041	18.5375
6	GO_Molecular_Function_2023	Ubiquitin-Like Protein Ligase Binding (GO:0044389)	RPL5;HSPA8;PSMA3;TPI1;TRIM28;STAT1;RPL11;UBE2D3;UQCRC1;RPA2;RPS27A	11/289	0.000148214	7.05072	94.6349	3.82911
7	GO_Molecular_Function_2023	Ubiquitin Protein Ligase Binding (GO:0031625)	RPL5;HSPA8;PSMA3;TPI1;TRIM28;RPL11;UBE2D3;UQCRC1;RPA2;RPS27A	10/271	0.000397918	6.7716	81.4554	3.40021
8	GO_Molecular_Function_2023	Cadherin Binding (GO:0045296)	HSPA8;JUP;STAT1;CAPZA1;RACK1;RPL15;RPL29;PFN1;BZW2;MAPRE1	10/319	0.00122669	5.70571	60.5687	2.91126
9	GO_Molecular_Function_2023	Protein Homodimerization Activity (GO:0042803)	HARS1;TPI1;TPM4;JUP;STAT1;HSPB1;TXN;FXR1;PGRMC1;MSH2;CAT;RACK1;TARS2;HNRNPC	14/662	0.0019112	3.88303	38.6319	2.71869
10	KEGG_2021_Human	Ribosome	RPL5;RPL31;RPS5;RPL22;RPL11;RPL8;RPL10A;RPL18A;RPL37A;RPLP2;RPL15;RPL29;RPS27A	13/158	2.04032e-09	16.382	410.215	8.6903
11	KEGG_2021_Human	Parkinson disease	TUBB;TXN;SDHA;TUBB4A;PSMD8;PSMA6;TUBA1C;PSMA3;PSMB4;PSMB5;UQCRC1;VDAC3;CALM1;RPS27A;SLC25A6	15/249	2.24278e-09	11.8801	288.127	8.64921
12	KEGG_2021_Human	Pathways of neurodegeneration	FUS;TUBB;DCTN3;SDHA;TUBB4A;SOD1;PSMD8;PSMA6;TUBA1C;PSMA3;PSMB4;PSMB5;CAT;UQCRC1;VDAC3;CAPN1;CALM1;RPS27A;SLC25A6	19/475	3.63202e-09	7.93423	185.386	8.43985
13	KEGG_2021_Human	Coronavirus disease	RPL5;RPL31;STAT1;RPS5;RPL22;RPL11;RPL8;RPL10A;RPL18A;RPL37A;RPLP2;RPL15;RPL29;RPS27A	14/232	5.2093e-09	11.8003	268.067	8.28322
14	KEGG_2021_Human	Prion disease	HSPA8;TUBB;SDHA;TUBB4A;SOD1;PSMD8;PSMA6;TUBA1C;PSMA3;PSMB4;PSMB5;UQCRC1;VDAC3;SLC25A6	14/273	3.51718e-08	9.91159	204.02	7.45381
15	MSigDB_Hallmark_2020	Myc Targets V1	SLC25A3;RPS5;GLO1;RPL22;NOLC1;DEK;PSMD8;PSMA6;TRIM28;C1QBP;VDAC3;RACK1;HNRNPC	13/200	1.03078e-08	12.6756	279.867	7.98683
16	MSigDB_Hallmark_2020	Oxidative Phosphorylation	SLC25A3;MDH1;COX17;UQCRC1;TIMM13;VDAC3;ETFA;SDHA;DLD;ATP5MF;SLC25A6	11/200	7.43429e-07	10.418	178.228	6.12876
17	MSigDB_Hallmark_2020	mTORC1 Signaling	ACTR3;PSMA3;TPI1;PSMB5;PPA1;MTHFD2;UBE2D3;RPA1;SSR1;GAPDH	10/200	3.85625e-06	9.3357	137.873	5.41384
18	MSigDB_Hallmark_2020	E2F Targets	MELK;MSH2;MTHFD2;TUBB;RPA3;RPA1;NOLC1;RPA2;DEK;SNRPB	10/200	3.85625e-06	9.3357	137.873	5.41384
19	MSigDB_Hallmark_2020	G2-M Checkpoint	HSPA8;MARCKS;RBM14;EWSR1;NOLC1;RPA2;DMD	7/200	0.00173836	6.26316	52.8251	2.75986
20	Reactome_2022	Regulation Of Expression Of SLITs And ROBOs R-HSA-9010553	RPL5;RPL31;RPS5;RPL22;RPL11;RPL8;RPL10A;PSMD8;PSMA6;PSMA3;PSMB4;PSMB5;RPL18A;RPL37A;RPLP2;RPL15;RPL29;RPS27A	18/167	6.55033e-15	23.1407	907.453	14.1837
21	Reactome_2022	Signaling By ROBO Receptors R-HSA-376176	RPL5;RPL31;RPS5;RPL22;RPL11;RPL8;RPL10A;PSMD8;PSMA6;PSMA3;PSMB4;PSMB5;RPL18A;RPL37A;RPLP2;RPL15;RPL29;PFN1;RPS27A	19/209	9.63647e-15	19.3029	736.126	14.0161
22	Reactome_2022	SRP-dependent Cotranslational Protein Targeting To Membrane R-HSA-1799339	RPL5;RPL31;RPS5;RPL22;RPL11;RPL10A;RPL8;SRP14;RPL18A;RPL37A;SSR1;RPLP2;RPL15;RPL29;RPS27A	15/108	2.79277e-14	30.1065	1103.88	13.554
23	Reactome_2022	Metabolism Of RNA R-HSA-8953854	RPL5;RPL31;RPL11;HSPB1;SNU13;RPL8;RPL10A;PSMD8;PSMB4;PSMB5;RPL18A;RPLP2;RPL15;RPS27A;HSPA8;FUS;RPS5;RPL22;LSM5;LSM3;PSMA6;PSMA3;RPL37A;SNRPE;HNRNPC;RPL29;SNRPB	27/666	4.80355e-13	8.64849	290.012	12.3184
24	Reactome_2022	Peptide Chain Elongation R-HSA-156902	RPL5;RPL31;RPS5;RPL22;RPL11;RPL10A;RPL8;RPL18A;RPL37A;RPLP2;RPL15;RPL29;RPS27A	13/86	6.34239e-13	32.6583	1078.78	12.1977
