## Supplementary material for "Cell Storage Conditions Impact Single-Cell Proteomic Landscapes": table s3

### Sheet: Supplementary Table 3
Column1	Gene_set	Term	Genes	Overlap	Adjusted P-value	Odds Ratio	Combined Score	neg_log10(adj.pval)
0	GO_Biological_Process_2023	Cytoplasmic Translation (GO:0002181)	RPL5;RPS17;RPL21;RPL10;RPS5;RPL37A;RPLP2;RPL27;RPL15;RPL29;RPS27A	11/93	6.07e-10	30.9176	859.071	9.21657
1	GO_Biological_Process_2023	Gene Expression (GO:0010467)	RPL5;RPL21;RPL10;RPS5;RPS17;HNRNPK;DKC1;HNRNPH1;RPL37A;HNRNPA2B1;RPLP2;RPL27;RPL15;RPL29;RPS27A	15/296	3.66e-09	12.7736	320.105	8.43642
2	GO_Biological_Process_2023	Peptide Biosynthetic Process (GO:0043043)	RPL5;RPS17;RPL21;RPL10;RPS5;RPL37A;RPLP2;RPL27;DMD;RPL15;RPL29;RPS27A	12/158	3.66e-09	19.1043	475.521	8.43642
3	GO_Biological_Process_2023	Macromolecule Biosynthetic Process (GO:0009059)	RPL5;RPS17;RPL21;RPL10;RPS5;RPL37A;RPLP2;RPL27;RPL15;RPL29;RPS27A;TUFM	12/183	1.54e-08	16.2906	377.404	7.8127
4	GO_Biological_Process_2023	Translation (GO:0006412)	RPL5;RPS17;RPL21;RPL10;RPS5;RPL37A;RPLP2;RPL27;RPL15;RPL29;RPS27A;TUFM	12/234	2.09e-07	12.5157	254.528	6.68043
5	GO_Molecular_Function_2023	RNA Binding (GO:0003723)	RPL5;KHDRBS1;RPL10;DHX9;HSPB1;SNU13;YBX3;AKAP1;FXR1;RPS17;HNRNPDL;RPL15;KPNA2;RPS27A;BTF3;DSP;RPL21;PRMT1;RPS5;TBCA;LSM5;TPD52L2;H1-3;TUFM;H1-4;PSMA6;HNRNPK;DKC1;EWSR1;HNRNPH1;RPL37A;HNRNPA2B1;RPL27;MATR3;HNRNPC;RPL29;SLC25A5;MAPRE1;EIF4G3	39/1411	4.33e-18	9.082	409.209	17.3639
6	GO_Molecular_Function_2023	mRNA Binding (GO:0003729)	FXR1;RPL5;KHDRBS1;HNRNPK;DHX9;RPS5;HNRNPA2B1;HNRNPC;EIF4G3;YBX3	10/282	9.05e-05	8.29572	113.586	4.04329
7	GO_Molecular_Function_2023	Ubiquitin-Like Protein Ligase Binding (GO:0044389)	RPL5;PSMA3;TPI1;HSPA5;STAT1;UBE2D3;NEDD8;RPS27A;SLC25A5	9/289	0.000608308	7.16749	81.576	3.21588
8	GO_Molecular_Function_2023	Ubiquitin Protein Ligase Binding (GO:0031625)	RPL5;PSMA3;TPI1;HSPA5;UBE2D3;NEDD8;RPS27A;SLC25A5	8/271	0.00209129	6.71252	66.1778	2.67959
9	GO_Molecular_Function_2023	mRNA 3'-UTR Binding (GO:0003730)	FXR1;RPL5;HNRNPA2B1;HNRNPC;YBX3	5/93	0.00287057	12.2375	114.041	2.54203
10	KEGG_2021_Human	Ribosome	RPL5;RPS17;RPL21;RPL10;RPL23;RPS5;RPL37A;RPLP2;RPL27;RPL15;RPL29;RPS27A	12/158	1.83e-09	19.1043	475.521	8.73806
11	KEGG_2021_Human	Coronavirus disease	RPL5;RPL21;RPL10;STAT1;RPL23;RPS5;RPS17;RPL37A;RPLP2;RPL27;RPL15;RPL29;RPS27A	13/232	5.72e-09	13.9102	320.731	8.24279
12	KEGG_2021_Human	Parkinson disease	HSPA5;TUBB;ADRM1;SDHA;PSMA6;PSMA3;PSMB4;TUBA1A;PSMB5;CYC1;RPS27A;SLC25A5;SLC25A6	13/249	9.16e-09	12.897	286.07	8.03833
13	KEGG_2021_Human	Prion disease	PSMA6;PSMA3;PSMB4;TUBA1A;PSMB5;HSPA5;TUBB;ADRM1;CYC1;SDHA;SLC25A5;SLC25A6	12/273	2.47e-07	10.6245	197.609	6.60782
14	KEGG_2021_Human	Amyotrophic lateral sclerosis	HSPA5;TUBB;ADRM1;DCTN3;SDHA;PSMA6;PSMA3;PSMB4;TUBA1A;PSMB5;HNRNPA2B1;MATR3;CYC1	13/364	5.38e-07	8.62081	151.691	6.2689
15	MSigDB_Hallmark_2020	mTORC1 Signaling	PSMA3;TPI1;PSMB5;HSPA5;PPA1;UBE2D3;RPA1;SSR1	8/200	9.68e-05	9.228	111.159	4.01398
16	MSigDB_Hallmark_2020	Myc Targets V1	PSMA6;RPS5;GLO1;HNRNPA2B1;HNRNPC;CYC1;KPNA2;TUFM	8/200	9.68e-05	9.228	111.159	4.01398
17	MSigDB_Hallmark_2020	Oxidative Phosphorylation	TIMM13;CYC1;SDHA;SLC25A5;DLD;ATP5MF;SLC25A6	7/200	0.00059483	7.94301	78.0411	3.22561
18	MSigDB_Hallmark_2020	Unfolded Protein Response	HSPA5;DKC1;SSR1;BANF1	4/113	0.018443	7.81059	47.6703	1.73417
19	MSigDB_Hallmark_2020	G2-M Checkpoint	MARCKS;DKC1;EWSR1;DMD;KPNA2	5/200	0.0192343	5.49275	32.0674	1.71592
20	Reactome_2022	Metabolism Of RNA R-HSA-8953854	RPL5;DHX9;HSPB1;SNU13;RPS17;PSMB4;PSMB5;RPLP2;RPL15;RPS27A;RPL21;RPL23;RPS5;LSM5;PSMA6;PSMA3;HNRNPK;DKC1;HNRNPH1;RPL37A;HNRNPA2B1;RPL27;SNRPE;HNRNPC;RPL29	25/666	4.79e-13	10.434	362.905	12.3198
21	Reactome_2022	Regulation Of Expression Of SLITs And ROBOs R-HSA-9010553	RPL5;RPL21;RPL23;RPS5;PSMA6;RPS17;PSMA3;PSMB4;PSMB5;RPL37A;RPLP2;RPL27;RPL15;RPL29;RPS27A	15/167	9.22e-13	23.7697	794.67	12.0351
22	Reactome_2022	Signaling By ROBO Receptors R-HSA-376176	RPL5;RPL21;RPL23;RPS5;PSMA6;RPS17;PSMA3;PSMB4;PSMB5;RPL37A;RPLP2;RPL27;RPL15;RPL29;RPS27A	15/209	1.73e-11	18.584	559.312	10.7625
23	Reactome_2022	SRP-dependent Cotranslational Protein Targeting To Membrane R-HSA-1799339	RPL5;RPS17;RPL21;RPL23;RPS5;RPL37A;SSR1;RPLP2;RPL27;RPL15;RPL29;RPS27A	12/108	2.44e-11	29.1279	858.258	10.6133
24	Reactome_2022	Peptide Chain Elongation R-HSA-156902	RPL5;RPS17;RPL21;RPL23;RPS5;RPL37A;RPLP2;RPL27;RPL15;RPL29;RPS27A	11/86	3.61e-11	33.8152	969.521	10.4427
