## Supplementary material for "Cell Storage Conditions Impact Single-Cell Proteomic Landscapes": table s5

### Sheet: _up4C_pathways
Column1	Gene_set	Term	Genes	Overlap	Adjusted P-value	Odds Ratio	Combined Score	neg_log10(adj.pval)
0	GO_Biological_Process_2023	Cytoplasmic Translation (GO:0002181)	RPL5;RPS17;RPL21;RPL10;RPL37A;RPL29	6/93	0.000170314	23.6017	341.589	3.76875
1	GO_Biological_Process_2023	Peptide Biosynthetic Process (GO:0043043)	RPL5;RPS17;RPL21;RPL10;RPL37A;DMD;RPL29	7/158	0.000170314	16.091	227.69	3.76875
2	GO_Biological_Process_2023	Regulation Of Translation (GO:0006417)	RPL5;RPS6KA3;RPL10;PRMT1;HSPB1;BZW2;EIF4G3	7/202	0.000585012	12.4325	155.539	3.23284
3	GO_Biological_Process_2023	Positive Regulation Of Translation (GO:0045727)	KHDRBS1;RPL5;PRMT1;EIF4G3;YBX3	5/108	0.00248437	16.3181	173.079	2.60478
4	GO_Biological_Process_2023	Macromolecule Biosynthetic Process (GO:0009059)	RPL5;RPS17;RPL21;RPL10;RPL37A;RPL29	6/183	0.00248437	11.5482	121.877	2.60478
5	GO_Molecular_Function_2023	RNA Binding (GO:0003723)	KHDRBS1;RPL5;RPL10;HSPB1;SNU13;YBX3;AKAP1;RPS17;BTF3;DSP;RPL21;PRMT1;TBCA;LSM5;TPD52L2;H1-3;H1-4;PSMA6;DKC1;EWSR1;RPL37A;RPL29;SLC25A5;MAPRE1;EIF4G3	25/1411	4.22214e-11	8.57938	245.728	10.3745
6	GO_Molecular_Function_2023	ADP Transmembrane Transporter Activity (GO:0015217)	SLC25A5;SLC25A6	2/9	0.0129389	91.8387	728.822	1.8881
7	GO_Molecular_Function_2023	Protein Binding Involved In Heterotypic Cell-Cell Adhesion (GO:0086080)	DSP;JUP	2/9	0.0129389	91.8387	728.822	1.8881
8	GO_Molecular_Function_2023	ATP Transmembrane Transporter Activity (GO:0005347)	SLC25A5;SLC25A6	2/10	0.0129389	80.3548	619.923	1.8881
9	GO_Molecular_Function_2023	Ubiquitin-Like Protein Ligase Binding (GO:0044389)	RPL5;PSMA3;STAT1;UBE2D3;SLC25A5	5/289	0.0536867	5.86417	35.5881	1.27013
10	KEGG_2021_Human	Proteasome	PSMA6;PSMB4;PSMA3;PSMB5;ADRM1	5/46	1.33806e-05	41.1224	610.778	4.87352
11	KEGG_2021_Human	Spinocerebellar ataxia	PSMA6;PSMA3;PSMB4;PSMB5;ADRM1;SLC25A5;SLC25A6	7/143	1.33806e-05	17.8793	265.065	4.87352
12	KEGG_2021_Human	Huntington disease	PSMA6;PSMA3;PSMB4;PSMB5;ADRM1;DCTN3;CYC1;SLC25A5;SLC25A6	9/306	1.33806e-05	10.8204	156.199	4.87352
13	KEGG_2021_Human	Ribosome	RPL5;RPS17;RPL21;RPL10;RPL23;RPL37A;RPL29	7/158	1.33806e-05	16.091	227.69	4.87352
14	KEGG_2021_Human	Coronavirus disease	RPL5;RPS17;RPL21;RPL10;STAT1;RPL23;RPL37A;RPL29	8/232	1.33806e-05	12.5714	177.548	4.87352
15	MSigDB_Hallmark_2020	G2-M Checkpoint	MARCKS;DKC1;EWSR1;DMD	4/200	0.0373258	6.71429	37.3096	1.42799
16	MSigDB_Hallmark_2020	mTORC1 Signaling	PSMA3;PSMB5;PPA1;UBE2D3	4/200	0.0373258	6.71429	37.3096	1.42799
17	MSigDB_Hallmark_2020	Oxidative Phosphorylation	TIMM13;CYC1;SLC25A5;SLC25A6	4/200	0.0373258	6.71429	37.3096	1.42799
18	MSigDB_Hallmark_2020	Myc Targets V1	PSMA6;GLO1;CYC1	3/200	0.152423	4.92777	17.9319	0.816951
19	MSigDB_Hallmark_2020	Xenobiotic Metabolism	MCCC2;JUP;FAH	3/200	0.152423	4.92777	17.9319	0.816951
20	Reactome_2022	Regulation Of Expression Of SLITs And ROBOs R-HSA-9010553	PSMA6;RPL5;PSMA3;RPS17;PSMB4;PSMB5;RPL21;RPL23;RPL37A;RPL29	10/167	4.78802e-08	23.3298	531.237	7.31984
21	Reactome_2022	Signaling By ROBO Receptors R-HSA-376176	PSMA6;RPL5;PSMA3;RPS17;PSMB4;PSMB5;RPL21;RPL23;RPL37A;RPL29	10/209	1.91293e-07	18.3668	377.897	6.7183
22	Reactome_2022	Metabolism Of Amino Acids And Derivatives R-HSA-71291	MCCC2;PSMA6;RPL5;PSMA3;RPS17;PSMB4;PSMB5;RPL21;RPL23;RPL37A;FAH;RPL29	12/364	1.91293e-07	12.8392	260.469	6.7183
23	Reactome_2022	Cellular Responses To Stress R-HSA-2262752	RPL5;RPL21;RPL23;UBE2D3;DCTN3;H1-3;H1-4;PSMA6;RPS6KA3;PSMA3;RPS17;PSMB4;PSMB5;RPL37A;RPL29	15/722	5.6923e-07	8.32592	157.434	6.24471
24	Reactome_2022	Cellular Responses To Stimuli R-HSA-8953897	RPL5;RPL21;RPL23;UBE2D3;DCTN3;H1-3;H1-4;PSMA6;RPS6KA3;PSMA3;RPS17;PSMB4;PSMB5;RPL37A;RPL29	15/736	5.893e-07	8.15831	152.161	6.22966
