## Supplementary material for "Cell Storage Conditions Impact Single-Cell Proteomic Landscapes": table s6

### Sheet: Supplementary Table 6
Column1	Gene_set	Term	Genes	Overlap	Adjusted P-value	Odds Ratio	Combined Score	neg_log10(adj.pval)
0	GO_Biological_Process_2023	Cytoplasmic Translation (GO:0002181)	RPL5;RPL22;RPL37A;RPL11;RACK1;RPL29	6/93	0.000666582	20.1207	273.758	3.17615
1	GO_Biological_Process_2023	Peptide Biosynthetic Process (GO:0043043)	RPL5;HARS1;RPL22;RPL37A;RPL11;DMD;RPL29	7/158	0.000666582	13.6824	179.958	3.17615
2	GO_Biological_Process_2023	Translation (GO:0006412)	RPL5;HARS1;RPL22;RPL37A;RPL11;RACK1;RPL29	7/234	0.00580828	9.06654	95.9439	2.23595
3	GO_Biological_Process_2023	Positive Regulation Of Translation (GO:0045727)	KHDRBS1;RPL5;PRMT1;C1QBP;EIF4G3	5/108	0.00821473	13.9461	138.085	2.08541
4	GO_Biological_Process_2023	Macromolecule Biosynthetic Process (GO:0009059)	RPL5;HARS1;RPL22;RPL37A;RPL11;RPL29	6/183	0.00821473	9.84497	95.7396	2.08541
5	GO_Molecular_Function_2023	RNA Binding (GO:0003723)	KHDRBS1;RPL5;RPL11;HSPB1;SNU13;TXN;AKAP1;RO60;C1QBP;RACK1;DSP;RBM14;FUS;PRMT1;RPL22;EDF1;DEK;TBCA;LSM5;H1-4;PSMA6;EWSR1;RPL37A;RPL29;MAPRE1;EIF4G3	26/1411	3.12e-10	7.25129	194.539	9.50521
6	GO_Molecular_Function_2023	Ubiquitin Ligase Inhibitor Activity (GO:1990948)	RPL5;RPL11	2/7	0.0104367	110.672	905.29	1.98144
7	GO_Molecular_Function_2023	Protein Kinase C Binding (GO:0005080)	DSP;RACK1;HSPB1	3/36	0.0104367	25.4712	205.132	1.98144
8	GO_Molecular_Function_2023	5S rRNA Binding (GO:0008097)	RPL5;RPL11	2/8	0.0104367	92.2222	728.061	1.98144
9	GO_Molecular_Function_2023	Ubiquitin-Protein Transferase Inhibitor Activity (GO:0055105)	RPL5;RPL11	2/8	0.0104367	92.2222	728.061	1.98144
10	KEGG_2021_Human	Pathways of neurodegeneration	PSMA6;PSMA3;PSMB4;PSMB5;FUS;CAT;DCTN3;UQCRC1;CAPN1;TUBB4A;SLC25A6	11/475	0.00012586	7.32355	99.1952	3.90011
11	KEGG_2021_Human	Parkinson disease	PSMA6;PSMA3;PSMB4;PSMB5;UQCRC1;TXN;TUBB4A;SLC25A6	8/249	0.000183724	9.90067	123.494	3.73583
12	KEGG_2021_Human	Amyotrophic lateral sclerosis	PSMA6;PSMA3;PSMB4;PSMB5;FUS;CAT;DCTN3;UQCRC1;TUBB4A	9/364	0.000247618	7.63333	89.8394	3.60622
13	KEGG_2021_Human	Huntington disease	PSMA6;PSMA3;PSMB4;PSMB5;DCTN3;UQCRC1;TUBB4A;SLC25A6	8/306	0.000412798	7.98373	87.5864	3.38426
14	KEGG_2021_Human	Proteasome	PSMA6;PSMB4;PSMA3;PSMB5	4/46	0.000480882	27.0531	286.622	3.31796
15	MSigDB_Hallmark_2020	Myc Targets V1	PSMA6;SLC25A3;GLO1;C1QBP;RPL22;RACK1;DEK	7/200	0.00031256	10.6822	123.882	3.50507
16	MSigDB_Hallmark_2020	mTORC1 Signaling	PSMA3;PSMB5;PPA1;MTHFD2;UBE2D3	5/200	0.00992872	7.33222	51.6193	2.00311
17	MSigDB_Hallmark_2020	Oxidative Phosphorylation	SLC25A3;COX17;UQCRC1;TIMM13;SLC25A6	5/200	0.00992872	7.33222	51.6193	2.00311
18	MSigDB_Hallmark_2020	G2-M Checkpoint	MARCKS;RBM14;EWSR1;DMD	4/200	0.0550235	5.75219	28.9914	1.25945
19	MSigDB_Hallmark_2020	Reactive Oxygen Species Pathway	CAT;TXN	2/49	0.0965332	11.7488	49.9888	1.01532
20	Reactome_2022	Regulation Of Expression Of SLITs And ROBOs R-HSA-9010553	PSMA6;RPL5;PSMA3;PSMB4;PSMB5;RPL22;RPL37A;RPL11;RPL29	9/167	4.06e-06	17.3235	317.404	5.39139
21	Reactome_2022	Signaling By ROBO Receptors R-HSA-376176	PSMA6;RPL5;PSMA3;PSMB4;PSMB5;RPL22;RPL37A;RPL11;RPL29	9/209	1.15e-05	13.6565	223.718	4.93995
22	Reactome_2022	Metabolism Of Amino Acids And Derivatives R-HSA-71291	PSMA6;RPL5;PSMA3;PSMB4;PSMB5;RPL22;RPL37A;RPL11;PYCR2;FAH;RPL29	11/364	1.15e-05	9.68133	156.684	4.93995
23	Reactome_2022	Metabolism Of RNA R-HSA-8953854	RPL5;FUS;RPL22;RPL11;HSPB1;SNU13;LSM5;PSMA6;PSMA3;PSMB4;PSMB5;RPL37A;RPL29	13/666	8.18e-05	6.28999	87.6378	4.0872
24	Reactome_2022	AUF1 (hnRNP D0) Binds And Destabilizes mRNA R-HSA-450408	PSMA6;PSMA3;PSMB4;PSMB5;HSPB1	5/54	0.000122168	29.3951	391.213	3.91304
